# Computational identification of cell-specific variable regions in ChIP-seq data

**DOI:** 10.1101/796383

**Authors:** Tommaso Andreani, Steffen Albrecht, Jean-Fred Fontaine, Miguel A. Andrade-Navarro

## Abstract

Chromatin immunoprecipitation followed by sequencing (ChIP-seq) is used to identify genome-wide DNA regions bound by proteins. Given one ChIP-seq experiment with replicates, binding sites not observed in all the replicates will usually be interpreted as noise and discarded. However, the recent discovery of high-occupancy target (HOT) regions suggests that there are regions where binding of multiple transcription factors can be identified. To investigate ChIP-seq variability, we developed a reproducibility score and a method that identifies cell-specific variable regions in ChIP-seq data by integrating replicated ChIP-seq experiments for multiple protein targets on a particular cell type. Using our method, we found variable regions in human cell lines K562, GM12878, HepG2, MCF-7, and in mouse embryonic stem cells (mESCs). These variable-occupancy target regions (VOTs) are CG dinucleotide rich, and show enrichment at promoters and R-loops. They overlap significantly with HOT regions, but are not blacklisted regions producing non-specific binding ChIP-seq peaks. Furthermore, in mESCs, VOTs are conserved among placental species suggesting that they could have a function important for this taxon. Our method can be useful to point to such regions along the genome in a given cell type of interest, to improve the downstream interpretative analysis before follow up experiments.
