## Supplemental Table 1 for "Computational identification of cell-specific variable regions in ChIP-seq data"

### Sheet: Sheet1
Experiment Number ENCODE	Condition	Lab	Cell Type	Target	Type	Idr Threshold File
ENCSR261EDU	isogenic	Snyder	HepG2	MNT	transcription_factor	https://www.encodeproject.org/files/ENCFF453CYS/@@download/ENCFF453CYS.bed.gz
ENCSR730TBC	isogenic	Snyder	HepG2	MNT	transcription_factor	https://www.encodeproject.org/files/ENCFF763GJP/@@download/ENCFF763GJP.bed.gz
ENCSR362NWP	isogenic	Snyder	HepG2	ZNF24	transcription_factor	https://www.encodeproject.org/files/ENCFF443EYO/@@download/ENCFF443EYO.bed.gz
ENCSR791AGT	isogenic	Snyder	HepG2	ZNF24	transcription_factor	https://www.encodeproject.org/files/ENCFF539NTA/@@download/ENCFF539NTA.bed.gz
ENCSR238QRG	isogenic	Snyder	HepG2	TBX3	transcription_factor	https://www.encodeproject.org/files/ENCFF574YMJ/@@download/ENCFF574YMJ.bed.gz
ENCSR605YWG	isogenic	Snyder	HepG2	TBX3	transcription_factor	https://www.encodeproject.org/files/ENCFF807BXT/@@download/ENCFF807BXT.bed.gz
ENCSR000EDZ	isogenic	Snyder	HepG2	MAFK	transcription_factor	https://www.encodeproject.org/files/ENCFF800XTT/@@download/ENCFF800XTT.bed.gz
ENCSR000EEB	isogenic	Snyder	HepG2	MAFK	transcription_factor	https://www.encodeproject.org/files/ENCFF718CQQ/@@download/ENCFF718CQQ.bed.gz
ENCSR620DUQ	isogenic	Snyder	MCF-7	CREB1	transcription_factor	https://www.encodeproject.org/files/ENCFF445LQN/@@download/ENCFF445LQN.bed.gz
ENCSR897JAS/	isogenic	Snyder	MCF-7	CREB1	transcription_factor	https://www.encodeproject.org/files/ENCFF127RVQ/@@download/ENCFF127RVQ.bed.gz
ENCSR699YFX	isogenic	Snyder	MCF-7	CLOCK	transcription_factor	https://www.encodeproject.org/files/ENCFF313BFM/@@download/ENCFF313BFM.bed.gz
ENCSR934JDG	isogenic	Snyder	MCF-7	CLOCK	transcription_factor	https://www.encodeproject.org/files/ENCFF359WMP/@@download/ENCFF359WMP.bed.gz
ENCSR582ZOA	isogenic	Snyder	MCF-7	NFIB	transcription_factor	https://www.encodeproject.org/files/ENCFF879VLB/@@download/ENCFF879VLB.bed.gz
ENCSR702BYX	isogenic	Snyder	MCF-7	NFIB	transcription_factor	https://www.encodeproject.org/files/ENCFF817RST/@@download/ENCFF817RST.bed.gz
ENCSR555DCF	isogenic	Snyder	MCF-7	ZNF512B	transcription_factor	https://www.encodeproject.org/files/ENCFF105XQA/@@download/ENCFF105XQA.bed.gz
ENCSR761LRR	isogenic	Snyder	MCF-7	ZNF512B	transcription_factor	https://www.encodeproject.org/files/ENCFF346OZB/@@download/ENCFF346OZB.bed.gz
ENCSR000DZJ	isogenic	Snyder	GM12878	BHLHE40	transcription_factor	https://www.encodeproject.org/files/ENCFF002COK/@@download/ENCFF002COK.bed.gz
ENCSR987MTA	isogenic	Snyder	GM12878	BHLHE40	transcription_factor	https://www.encodeproject.org/files/ENCFF095GMM/@@download/ENCFF095GMM.bed.gz
ENCSR000DZD	isogenic	Snyder	GM12878	EP300	transcription_factor	https://www.encodeproject.org/files/ENCFF002CPE/@@download/ENCFF002CPE.bed.gz
ENCSR000DZG	isogenic	Snyder	GM12878	EP300	transcription_factor	https://www.encodeproject.org/files/ENCFF002CPF/@@download/ENCFF002CPF.bed.gz
ENCSR680UQE	isogenic	Snyder	GM12878	IKFZ2	transcription_factor	https://www.encodeproject.org/files/ENCFF339FFC/@@download/ENCFF339FFC.bed.gz
ENCSR822AHX	isogenic	Snyder	GM12878	IKFZ2	transcription_factor	https://www.encodeproject.org/files/ENCFF653MIQ/@@download/ENCFF653MIQ.bed.gz
ENCSR000DZL	isogenic	Snyder	GM12878	ZNF143	transcription_factor	https://www.encodeproject.org/files/ENCFF002CPW/@@download/ENCFF002CPW.bed.gz
ENCSR936XTK	isogenic	Snyder	GM12878	ZNF143	transcription_factor	https://www.encodeproject.org/files/ENCFF544NXC/@@download/ENCFF544NXC.bed.gz
ENCSR613NUC	isogenic	Snyder	K562	ARNT	transcription_factor	https://www.encodeproject.org/files/ENCFF507MGL/@@download/ENCFF507MGL.bed.gz
ENCSR155KHM	isogenic	Snyder	K562	ARNT	transcription_factor	https://www.encodeproject.org/files/ENCFF471ZTZ/@@download/ENCFF471ZTZ.bed.gz
ENCSR669NFS	isogenic	Snyder	K562	ARNT	transcription_factor	https://www.encodeproject.org/files/ENCFF944GZI/@@download/ENCFF944GZI.bed.gz
ENCSR298JCG	isogenic	Snyder	K562	NCOR1	transcription_factor	https://www.encodeproject.org/files/ENCFF080NBZ/@@download/ENCFF080NBZ.bed.gz
ENCSR798ILC	isogenic	Snyder	K562	NCOR1	transcription_factor	https://www.encodeproject.org/files/ENCFF366UBB/@@download/ENCFF366UBB.bed.gz
ENCSR910JAI	isogenic	Snyder	K562	NCOR1	transcription_factor	https://www.encodeproject.org/files/ENCFF165BCW/@@download/ENCFF165BCW.bed.gz
ENCSR390VGH	isogenic	Snyder	K562	MNT	transcription_factor	https://www.encodeproject.org/files/ENCFF059ONJ/@@download/ENCFF059ONJ.bed.gz
ENCSR512NLO	isogenic	Snyder	K562	MNT	transcription_factor	https://www.encodeproject.org/files/ENCFF567GSX/@@download/ENCFF567GSX.bed.gz
ENCSR979QYJ	isogenic	Snyder	K562	MNT	transcription_factor	https://www.encodeproject.org/files/ENCFF973OME/@@download/ENCFF973OME.bed.gz
ENCSR099NCH	isogenic	Snyder	K562	ZNF24	transcription_factor	https://www.encodeproject.org/files/ENCFF545DAF/@@download/ENCFF545DAF.bed.gz
ENCSR695EQB	isogenic	Snyder	K562	ZNF24	transcription_factor	https://www.encodeproject.org/files/ENCFF238MYM/@@download/ENCFF238MYM.bed.gz
ENCSR385AHH	isogenic	Snyder	K562	ZNF24	transcription_factor	https://www.encodeproject.org/files/ENCFF340PPI/@@download/ENCFF340PPI.bed.gz
ENCSR000ERX	isogenic	J. Michael Cherry	ES-14 (mESCs)	HCFC1	transcription_factor	https://www.encodeproject.org/files/ENCFF199OAD/@@download/ENCFF199OAD.bed.gz
ENCSR000ERX	isogenic	J. Michael Cherry	ES-14 (mESCs)	HCFC1	transcription_factor	https://www.encodeproject.org/files/ENCFF622XHL/@@download/ENCFF622XHL.bed.gz
ENCSR604XDL	isogenic	J. Michael Cherry	ES-14 (mESCs)	MAFK	transcription_factor	https://www.encodeproject.org/files/ENCFF254FAR/@@download/ENCFF254FAR.bed.gz
ENCSR604XDL	isogenic	J. Michael Cherry	ES-14 (mESCs)	MAFK	transcription_factor	https://www.encodeproject.org/files/ENCFF111KNX/@@download/ENCFF111KNX.bed.gz
ENCSR000ERW	isogenic	J. Michael Cherry	ES-14 (mESCs)	ZC3H11A	transcription_factor	https://www.encodeproject.org/files/ENCFF929BUB/@@download/ENCFF929BUB.bed.gz
ENCSR000ERW	isogenic	J. Michael Cherry	ES-14 (mESCs)	ZC3H11A	transcription_factor	https://www.encodeproject.org/files/ENCFF507SGS/@@download/ENCFF507SGS.bed.gz
ENCSR000ERV	isogenic	J. Michael Cherry	ES-14 (mESCs)	ZNF384	transcription_factor	https://www.encodeproject.org/files/ENCFF338BOV/@@download/ENCFF338BOV.bed.gz
ENCSR000ERV	isogenic	J. Michael Cherry	ES-14 (mESCs)	ZNF384	transcription_factor	https://www.encodeproject.org/files/ENCFF869DLF/@@download/ENCFF869DLF.bed.gz
